# Intrinsic Heterogeneity of Primary Cilia Revealed Through Spatial Proteomics

**DOI:** 10.1101/2024.10.20.619273

**Authors:** Jan N. Hansen, Huangqingbo Sun, Konstantin Kahnert, Eini Westenius, Alexandra Johannesson, Carmela Villegas, Trang Le, Kalliopi Tzavlaki, Casper Winsnes, Emmie Pohjanen, Anna Mäkiniemi, Jenny Fall, Frederic Ballllosera Navarro, Anna Bäckström, Cecilia Lindskog, Fredric Johansson, Kalle von Feilitzen, Angelica M. Delgado-Vega, Anna Martinez Casals, Diana Mahdessian, Mathias Uhlén, Shu-Hsien Sheu, Anna Lindstrand, Ulrika Axelsson, Emma Lundberg

**Affiliations:** Science for Life Laboratory, School of Engineering Sciences in Chemistry, Biotechnology and Health, KTH - Royal Institute of Technology, Stockholm, Sweden; Department of Bioengineering, Stanford University, Stanford, CA, USA; Department of Molecular Medicine and Surgery, Karolinska Institutet, Stockholm, Sweden; Department of Clinical Genetics and Genomics, Karolinska University Hospital, Stockholm, Sweden; Chan Zuckerberg Imaging Institute, Redwood City, CA, USA; Department of Immunology, Genetics and Pathology, Cancer Precision Medicine Research Unit, Uppsala University, Uppsala, Sweden; Department of Neuroscience, Karolinska Institutet, Stockholm, Sweden; Department of Pathology, Stanford University, Stanford, CA, USA; Chan Zuckerberg Biohub, San Francisco, San Francisco, CA, USA

**Keywords:** Primary Cilia, Cilia, Cellular Heterogeneity, Spatial Proteomics, Immunofluorescence Microscopy, Ciliopathies, 3D Images

## Abstract

Primary cilia are a critical organelle found on most human cells, and their dysfunction is linked to hereditary ciliopathies with a wide phenotypic spectrum. Despite their significance, the specific roles of cilia in different cell types remain poorly understood due to limitations in analyzing ciliary protein composition. We employed antibody-based spatial proteomics to expand the Human Protein Atlas to primary cilia. Our analysis identified the subciliary locations of 715 proteins across three cell lines, examining 128,156 individual cilia. We found that 69% of the ciliary proteome is cell-type specific, and 78% exhibited single-cilia heterogeneity. Our findings portray cilia as sensors tuning their proteome to effectively sense the environment and compute cellular responses. We identified 91 novel cilia proteins and found a genetic candidate variant in *CREB3* in one clinical case with features overlapping ciliopathy phenotypes. This open, spatial cilia atlas advances research on cilia and ciliopathies.
