## Supplementary material for "Intrinsic Heterogeneity of Primary Cilia Revealed Through Spatial Proteomics": Table S7

### Sheet: Sheet1
Gene name	Group	Ciliopathy phenotype
ACTN1	1
ACTN2	1
ACTN3	1
ACTN4	1
ACVR1B	1
ADCY3	1
ADCY5	1
ADGRV1	1
ADH1B	1
ADH1C	1
ADNP	1
ADRB2	1
ADRB3	1
AGBL5	1
AGTPBP1	1
AHI1	1	YES
AKT1	1
AKT3	1
ALMS1	1	YES
ALPK1	1
ANKS6	1	YES
ANO10	1
ANO3	1
APC2	1
ARL13B	1	YES
ARL2	1
ARL2BP	1	YES
ARL3	1	YES
ARL6	1	YES
ATF6	1
ATG5	1
ATP2A2	1
ATXN10	1
AURKA	1
AXIN1	1
B9D1	1	YES
B9D2	1	YES
BAG3	1
BBIP1	1	YES
BBS2	1	YES
BBS5	1	YES
BBS9	1	YES
BCL3	1
BMP2	1
BRAF	1
BUB1B	1
C21orf58	1
C2CD3	1	YES
CACNA1C	1
CAMK2A	1
CAMK2B	1
CAMK2G	1
CAMTA1	1
CC2D1A	1
CCDC32	1	YES
CCDC39	1	YES
CCDC40	1	YES
CCDC50	1
CCDC65	1	YES
CCDC88A	1
CCND2	1
CDK5RAP2	1
CDKN1B	1
CDKN2A	1
CEP152	1
CEP164	1	YES
CEP19	1	YES
CEP250	1
CEP290	1	YES
CEP43	1
CEP55	1	YES
CEP63	1
CEP83	1	YES
CFAP298	1	YES
CFAP300	1	YES
CFAP410	1	YES
CFAP418	1	YES
CFAP45	1	YES
CFAP52	1	YES
CFAP53	1	YES
CFAP54	1	YES
CFAP70	1
CHD8	1
CHRM3	1
CHRNA3	1
CIB2	1
CILK1	1	YES
CKAP2L	1
CLRN1	1
CNGA1	1
CREB1	1
CRX	1
CSNK1D	1
CSPP1	1	YES
CTNNB1	1
CTNND1	1
CXCR2	1
CYLD	1
DCC	1
DCTN1	1
DDC	1
DDX59	1	YES
DLG4	1
DNAAF2	1	YES
DNAAF6	1	YES
DNAH2	1	YES
DNAI1	1	YES
DNAJB13	1	YES
DNAL1	1	YES
DNAL4	1
DNALI1	1
DRC1	1	YES
DVL3	1
DYNC2I1	1	YES
DYNC2I2	1	YES
DYNC2LI1	1	YES
DYNLT2B	1	YES
DZIP1	1
DZIP1L	1	YES
EGFR	1
EVC	1	YES
FAM149B1	1	YES
FAM161A	1
FAN1	1	YES
FBN2	1
FBXO38	1
FFAR4	1
FGFR1	1
FSIP2	1
FZD4	1
FZD6	1
GABBR1	1
GAS8	1	YES
GLI1	1
GLI2	1
GLIS2	1	YES
GLIS3	1
GMNN	1
GNAI1	1
GNAI2	1
GNAI3	1
GPR161	1
GRHL3	1
GRIN2B	1
GUCA1B	1
HDAC6	1
HRAS	1
HSD3B2	1
HYDIN	1	YES
IFT122	1	YES
IFT140	1	YES
IFT43	1	YES
IFT52	1	YES
IFT57	1
IFT74	1	YES
IFT81	1	YES
IGBP1	1
IGF1R	1
IL10RA	1
INSR	1
INTU	1	YES
INVS	1	YES
IQCB1	1	YES
IQCE	1	YES
KATNIP	1	YES
KIAA0753	1	YES
KIF11	1
KIF2A	1
KIF3B	1	YES
KIF7	1	YES
KMT5B	1
LAS1L	1
LCA5	1
LEPR	1
LGR4	1
LRAT	1
LRRK2	1
LZTFL1	1	YES
MACF1	1
MAK	1
MAP2K1	1
MAPK1	1
MCM2	1
MIB1	1
MKKS	1	YES
MKS1	1	YES
MME	1
MNS1	1	YES
MPDZ	1
MTHFR	1
MTR	1
MYO5A	1
MYOF	1
NALCN	1
NCAPD2	1
NEFH	1
NEK1	1	YES
NEK2	1
NEK8	1	YES
NFE2L2	1
NIN	1
NME5	1	YES
NME8	1
NPHP3	1	YES
NR1H4	1
NRCAM	1
NTRK2	1
NUP85	1
OCRL	1
ODAD4	1	YES
OFD1	1	YES
PDE11A	1
PDE4D	1
PDE6B	1
PDGFRA	1
PDZD7	1
PIBF1	1	YES
PIK3CA	1
PIK3CD	1	YES
PITX2	1
PKHD1	1	YES
PLCB2	1
PLCB4	1
PLCG1	1
PMM2	1
POGZ	1
PPP2R3C	1
PQBP1	1
PRICKLE1	1
PRKACA	1	YES
PRKACB	1	YES
PRKACG	1
PRPF6	1
PSMA6	1
PTCH1	1
PTPN23	1
RAB11B	1
RAB23	1
RAB34	1	YES
RAB7A	1
RASA1	1
RB1	1
RILPL1	1
ROBO1	1
RPGR	1	YES
RPGRIP1	1	YES
RPGRIP1L	1	YES
RRM1	1
RSPH1	1	YES
RTTN	1
SASS6	1
SATB2	1
SCAPER	1	YES
SCNN1G	1	YES
SDCCAG8	1	YES
SEPTIN9	1
SLC12A2	1
SLC9A3R1	1
SMAD2	1
SMAD3	1
SMAD4	1
SMAD6	1
SMAD7	1
SMG8	1
SNRNP200	1
SNX10	1
SPAG1	1	YES
SPATA7	1
SPEF2	1	YES
SRGAP1	1
STAG1	1
STIL	1
STING1	1
STK11	1
STXBP1	1
SUFU	1	YES
SUGCT	1
SYNE2	1
SYNGAP1	1
TAOK1	1
TAPT1	1	YES
TCTN1	1	YES
TCTN2	1	YES
TDO2	1
TEK	1
TGFB1	1
TGFB3	1
TGFBR1	1
TMEM138	1	YES
TMEM237	1	YES
TOGARAM1	1	YES
TP73	1	YES
TRAF3IP1	1	YES
TRIO	1
TRIP11	1
TSC1	1
TTBK2	1
TTC21B	1	YES
TTC26	1	YES
TTC8	1	YES
TUB	1
TUBA1A	1
TUBA3D	1
TUBA4A	1
TUBB	1
TUBB1	1
TUBB2A	1
TUBB2B	1
TUBB3	1
TUBB4A	1
TUBB4B	1	YES
TUBB6	1
TUBB8	1
TUBGCP2	1
TULP3	1	YES
VCP	1
VHL	1
VPS50	1
WASHC5	1
WDR11	1
WDR19	1	YES
WNT5A	1
ZC4H2	1
ZMYND10	1	YES
AAMP	2
ABCA13	2
ABCC3	2
ABITRAM	2
ABRAXAS2	2
ACAA2	2
ACLY	2
ACTR1A	2
ACTR1B	2
ADAMTS20	2
ADCY2	2
ADCY9	2
ADH1A	2
ADORA1	2
ADORA2A	2
ADORA2B	2
AGBL2	2
AIDA	2
AKTIP	2
ANXA6	2
ARFGAP1	2
ARHGAP1	2
ARL16	2
ARPP19	2
ATF3	2
ATP2B4	2
BAG2	2
C2CD4C	2
CAMK1D	2
CAMK1G	2
CAMK2D	2
CAMK2N1	2
CAMK2N2	2
CAMSAP2	2
CAPSL	2
CATSPER2	2
CATSPERZ	2
CCDC14	2
CCDC183	2
CCDC66	2
CCNL2	2
CCNT1	2
CCRL2	2
CDC42EP5	2
CDK18	2
CDK2	2
CDKN2B	2
CEP131	2
CEP162	2
CEP170	2
CEP192	2
CEP20	2
CEP350	2
CEP44	2
CEP68	2
CEP70	2
CEP72	2
CEP76	2
CEP89	2
CEP97	2
CERS5	2
CETN3	2
CFAP126	2
CFAP221	2
CFAP57	2	YES
CFAP97	2
CHRM4	2
CIP2A	2
CKAP2	2
CKAP5	2
CLNS1A	2
CLUAP1	2
CNTRL	2
CNTROB	2
CORO2A	2
CREB3	2
CRK	2
CROCC	2
CRYBG3	2
CSTF2T	2
CSTPP1	2
DAPK3	2
DCTN2	2
DIS3L	2
DLG1	2
DNAH14	2
DNAH6	2	YES
DPCD	2
DPYSL2	2
E2F7	2
EFCAB7	2
EHD1	2
EHD2	2
EHD3	2
EHD4	2
EIF5	2
EML4	2
EPB41L3	2
EVI2A	2
EXOC6	2
EXTL1	2
FBF1	2
FHDC1	2
FKBP1A	2
FKBP1B	2
FPR3	2
FZD8	2
GABARAPL1	2
GALNT11	2
GIGYF1	2
GNAT3	2
GPR180	2
GPR183	2
GPR50	2
GPR75	2
GPRC5A	2
GPRC5C	2
GRB2	2
GSTM1	2
GSTM2	2
GSTM3	2
GSTM4	2
GSTM5	2
HAUS3	2
HAUS7	2
HIPK1	2
HSD3B1	2
HTR7	2
IDO1	2
IFT20	2
IFT22	2
IFT46	2
IFT88	2
INPP5B	2
IPMK	2
JAZF1	2
KCNF1	2
KCNRG	2
KIF17	2
KIF20B	2
KIF26B	2
KIF3A	2
KIF6	2
KIF9	2
KIFAP3	2
KIFC1	2
KLHL4	2
LANCL1	2
LGR5	2
LPAR3	2
LRRC34	2
LRRCC1	2	YES
LRRN1	2
MACIR	2
MAL	2
MAP1LC3A	2
MAP1LC3B	2
MAP1LC3B2	2
MAP2	2
MAP2K5	2
MAP4	2
MAP4K5	2
MAP7D3	2
MAP9	2
MAPK3	2
MAPK6	2
MAPKAP1	2
MAPKAPK2	2
MAPRE1	2
MARCHF7	2
MARCKS	2
MCHR2	2
MCM7	2
MICAL1	2
MLF1	2
MPHOSPH9	2
MRGPRF	2
NAA11	2
NBPF1	2
NBPF10	2
NBPF11	2
NBPF12	2
NBPF14	2
NBPF15	2
NBPF19	2
NBPF20	2
NBPF8	2
NBPF9	2
NCBP2	2
NECAB1	2
NEK3	2
NINL	2
NUDCD3	2
NYAP2	2
ODF2	2
OPN3	2
OPRL1	2
PACSIN2	2
PAWR	2
PCDHB15	2
PCM1	2
PDE4B	2
PDE4C	2
PDE5A	2
PDIA6	2	YES
PDPK1	2
PELI1	2
PELI2	2
PHLPP2	2
PIK3R4	2
PJA2	2
POLA2	2
PPARA	2
PPID	2
PPL	2
PPP2R3B	2
PPP3R1	2
PPP3R2	2
PPP4R4	2
PRKAA1	2
PRKAA2	2
PRKAB1	2
PRKAG1	2
PRKAR2A	2
PRKAR2B	2
PRKCI	2
PRKCZ	2
PRKD3	2
PRPS2	2
PSKH1	2
PSMB7	2
PSMC4	2
PSMD10	2
PSMD5	2
PSME3	2
PTAFR	2
PTK2	2
PTPN13	2
PTPRM	2
RAB11A	2
RAB11FIP3	2
RAB11FIP5	2
RAB6A	2
RAB6B	2
RAB6C	2
RAB8A	2
RABL2A	2
RABL2B	2
RABL6	2
RAPGEF4	2
RCAN2	2
RFX2	2
RHOU	2
RILPL2	2
RO60	2
ROPN1L	2
RPAP2	2
RPAP3	2
RSL1D1	2
RUNDC3B	2
RUVBL1	2
RUVBL2	2
S100B	2
SCLT1	2	YES
SEMA4D	2
SEPTIN11	2
SEPTIN2	2
SEPTIN3	2
SEPTIN6	2
SEPTIN7	2
SEPTIN8	2
SGTB	2
SH3PXD2A	2
SHTN1	2
SKA1	2
SKP1	2
SLC12A4	2
SLC1A5	2
SLC6A14	2
SMG1	2
SMG5	2
SMG6	2
SMG7	2
SNAP23	2
SNTB2	2
SPAG8	2
SPHK1	2
SPICE1	2
SRA1	2
SRGAP2	2
SRGAP2B	2
SRGAP2C	2
SRGAP3	2
SSNA1	2
SSTR3	2
SSX2IP	2
STK16	2
STRN3	2
TACC3	2
TACR1	2
TAF1A	2
TAGLN2	2
TCEA2	2
TCHP	2
TEX12	2
TOM1L2	2
TPD52	2
TRIM46	2
TSSK1B	2
TTC23	2
TTC30A	2
TTC30B	2
TTLL13	2
TTLL6	2
TTLL9	2
TUBA1B	2
TUBA3C	2
TUBA3E	2
TUBGCP5	2
UBE2L3	2
UBXN11	2
UGGT1	2
ULK4	2
UPF2	2
UPF3A	2
USP4	2
UTRN	2
UXT	2
VASH1	2
VPS37B	2
VPS37C	2
WDR47	2
WDR54	2
WDR83	2
WDR90	2
XPO1	2
ZNF330	2
ZNRF1	2
ANKRD35	3
ANKRD65	3
ARL15	3
AXDND1	3
C7orf57	3
CABCOCO1	3
CC2D2B	3
CCDC13	3
CCDC74A	3
CCDC74B	3
CCDC81	3
CFAP36	3
DNAJA4	3
ENKD1	3
ENSG00000198211	3
ENSG00000251569	3
ENSG00000265118	3
ENSG00000271254	3
ENSG00000272772	3
ENSG00000272980	3
ENSG00000280571	3
ENSG00000285188	3
ENSG00000285880	3
ENSG00000286185	3
ERICH3	3
FAM184A	3
FAM186B	3	YES
FKBP1C	3
GPATCH1	3
IGBP1P2	3
IQCA1	3
KIAA1671	3
LDLRAD1	3
LRRC45	3
LRRC46	3
NBPF26	3
PIH1D2	3
PINLYP	3
RAB6D	3
RSPH10B	3
RSPH10B2	3
SH3D21	3
TBC1D31	3
TEX9	3
TMEM252	3
TTC6	3
TUBA1C	3
TUBB8B	3
UBE2L5	3
WDR49	3
ZNF287	3
ZNF835	3
ZSCAN18	3
